# PqqU (PA2289) is responsible for Pyrroloquinoline Quinone Uptake in *Pseudomonas aeruginosa*

**DOI:** 10.64898/2026.04.27.721047

**Authors:** Christos Paschalidis, Manon Ferry, Anne-Eloïse Revillot--Schmidt, Françoise Hoegy, Gaëtan L. A. Mislin, Johana Chicher, Emmanuel Boutant, Isabelle J. Schalk, Olivier Cunrath

## Abstract

*Pseudomonas aeruginosa* relies on the redox cofactor pyrroloquinoline quinone (PQQ) for efficient glucose and ethanol metabolism via periplasmic dehydrogenases (Gcd and ExaA). While PQQ biosynthesis is well-characterized, its uptake mechanisms remain unclear. Here, we identify PA2289 (PqqU), a TonB-dependent transporter, as the primary PQQ importer in *P. aeruginosa*. Growth assays with PQQ-deficient mutants (Δ*pqqABCDEH*) demonstrated that PqqU is essential for exogenous PQQ uptake, rescuing growth on glucose and ethanol. Genomic analysis across 210 *P. aeruginosa* and 263 *Pseudomonas* strains revealed high conservation of PQQ biosynthesis and utilization genes, while PqqU showed lower prevalence (47.7%) in the genus. Transcriptional analyses using fluorescent reporters and qRT-PCR demonstrated that PqqU expression remains unchanged in response to PQQ, varying carbon sources, or iron availability, suggesting constitutive regulation. Comparative proteomics between wild-type and Δ*pqqABCDEH* strains, cultured on glucose or ethanol, uncovered extensive proteomic shifts, underscoring *P. aeruginosa’s* metabolic adaptability. Additionally, PQQ-dependent metabolic pathways appear to indirectly influence iron homeostasis, most likely through environmental acidification. Together, these results emphasize the critical role of PqqU in PQQ uptake and its broader significance in shaping the metabolic and environmental versatility of *Pseudomonas*.
