## Supplemental Table 4 for "PqqU (PA2289) is responsible for Pyrroloquinoline Quinone Uptake in *Pseudomonas aeruginosa*"

### Sheet: Metal PROT
UniProt ID	Protein name	WT vs ΔpqqABCDEH in Glucose	q-value-adj	-log10		Glucose vs EtOH	q-value-adj	-log10		ΔpqqABCDEH vs WT in EtOH	q-value-adj	-log10
Fe cofactor
Q9HTK8	rubA2 alkG2 PA5350	#N/A	#N/A	#N/A		#N/A	#N/A	#N/A		#N/A	#N/A	#N/A
Q933H2	alkB1	#N/A	#N/A	#N/A		#N/A	#N/A	#N/A		#N/A	#N/A	#N/A
Q933R0	alkB2	#N/A	#N/A	#N/A		#N/A	#N/A	#N/A		#N/A	#N/A	#N/A
Q9I0X5	catA PA2507	#N/A	#N/A	#N/A		#N/A	#N/A	#N/A		#N/A	#N/A	#N/A
Q6H941	alkB2 PA1525	#N/A	#N/A	#N/A		#N/A	#N/A	#N/A		#N/A	#N/A	#N/A
Q9I0R2	alkB1 PA2574	#N/A	#N/A	#N/A		#N/A	#N/A	#N/A		#N/A	#N/A	#N/A
Q9HTK7	rubA1 alkG1 PA5351	#N/A	#N/A	#N/A		#N/A	#N/A	#N/A		#N/A	#N/A	#N/A
P43334	phhA PA0872	2.09592	0.0002146	3.66837		2.51397	7.606e-05	4.11884		0.418051	0.3837	0.416008
Q9I0N5	PA2602	#N/A	#N/A	#N/A		#N/A	#N/A	#N/A		#N/A	#N/A	#N/A
Q9I1L4	pvcB PA2255	#N/A	#N/A	#N/A		#N/A	#N/A	#N/A		#N/A	#N/A	#N/A
Q9HWJ0	PA4191	-0.892159	0.004471	2.3496		0.11176	0.6539	0.184489		1.00392	0.009743	2.01131
Q9I6Y5	PA0147	0.838859	0.6637	0.178028		-2.07272	0.2891	0.538952		-2.91158	0.2731	0.563678
Q9I4L3	PA1122	-0.825767	0.0005785	3.2377		-1.12768	9.182e-05	4.03706		-0.301915	0.1574	0.802995
Q9I0K8	PA2630	2.96139	8.639e-05	4.06354		1.15159	0.01869	1.72839		-1.8098	0.00756	2.12148
Q9I341	mtnD PA1684	-0.184657	0.2785	0.555175		-0.191171	0.269	0.570248		-0.00651367	0.9813	0.0081982
Q9I5V7	tsaD gcp PA0580	0.749477	0.005225	2.28191		0.464319	0.04579	1.33923		-0.285159	0.3295	0.482145
Q9I7A8	def PA0019	-1.16088	0.0003822	3.41771		-1.21018	0.0003179	3.49771		-0.0492973	0.911	0.0404816
Q9HVQ7	piuC PA4515	-0.981782	1.273e-05	4.89517		-0.547606	0.0005734	3.24154		0.434175	0.008622	2.06439
Q9I4I2	nrdB PA1155	-0.1953	0.2543	0.594654		-0.449603	0.02299	1.63846		-0.254304	0.2812	0.550985
Q9HY79	bfrB PA3531	1.61388	0.1119	0.95117		2.21559	0.04062	1.39126		0.60171	0.709	0.149354
Q9HUT3	PA4880	2.23297	4.077e-06	5.38966		-0.0889907	0.6584	0.18151		-2.32196	2.783e-05	4.55549
Q9HXJ0	iscA PA3812	-1.69641	2.951e-06	5.53003		-0.844305	0.0002912	3.53581		0.852102	0.001474	2.8315
Q9I1T0	katN PA2185	#N/A	#N/A	#N/A		#N/A	#N/A	#N/A		#N/A	#N/A	#N/A
Q9I1T1	PA2184	1.55032	0.03578	1.44636		1.82745	0.01868	1.72862		0.277129	0.8364	0.077586
Q9I1U6	PA2169	1.18056	0.003196	2.49539		0.945805	0.01056	1.97634		-0.234758	0.6153	0.210913
Q9I1Y1	PA2134	#N/A	#N/A	#N/A		#N/A	#N/A	#N/A		#N/A	#N/A	#N/A
Q9I2V2	PA1790	0.636892	0.0008249	3.0836		0.15442	0.2384	0.622694		-0.482473	0.01485	1.82827
Q9I4Z7	PA0962	-0.914566	0.000603	3.21968		-0.760375	0.001881	2.72561		0.154191	0.5579	0.253444
A0A494W8J2	PALP01_0252	#N/A	#N/A	#N/A		#N/A	#N/A	#N/A		#N/A	#N/A	#N/A
Q9I4G8	loxA PA1169	#N/A	#N/A	#N/A		#N/A	#N/A	#N/A		#N/A	#N/A	#N/A
Q9I5R6	coq7 PA0655	-0.116709	0.2426	0.615109		-0.0783316	0.4352	0.361311		0.0383777	0.8554	0.0678308
P53641	sodB PA4366	-0.443624	0.02197	1.65817		0.131454	0.4393	0.357239		0.575078	0.02198	1.65797
Q9I576	hpd PA0865	-0.958851	0.01044	1.9813		0.581496	0.07891	1.10287		1.54035	0.003593	2.44454
Q9X4G0	hmgA PA2009	-1.49711	3.596e-05	4.44418		-1.19773	0.0001663	3.77911		0.299379	0.2327	0.633204
Q9HU37	mutY PA5147	-0.579663	0.007595	2.11947		-0.899545	0.0007054	3.15156		-0.319882	0.1784	0.748605
Q9HUZ8	fdnH PA4811	#N/A	#N/A	#N/A		#N/A	#N/A	#N/A		#N/A	#N/A	#N/A
Q9HTK5	glcF PA5353	#N/A	#N/A	#N/A		#N/A	#N/A	#N/A		#N/A	#N/A	#N/A
Q9HXA1	ubiV PA3912	#N/A	#N/A	#N/A		#N/A	#N/A	#N/A		#N/A	#N/A	#N/A
Q9HXA0	ubiU PA3913	#N/A	#N/A	#N/A		#N/A	#N/A	#N/A		#N/A	#N/A	#N/A
Q9I4S9	dinG PA1045	#N/A	#N/A	#N/A		#N/A	#N/A	#N/A		#N/A	#N/A	#N/A
Q9I4G1	napF PA1176	#N/A	#N/A	#N/A		#N/A	#N/A	#N/A		#N/A	#N/A	#N/A
Q9HYB4	nth PA3495	0.52466	0.04394	1.35714		0.0732668	0.7666	0.115431		-0.451393	0.1604	0.794796
P95416	nirJ IPC124_06820 IPC125_06820 IPC126_06820 IPC1295_09175 IPC1306_15610 IPC1310_10470 IPC1314_00755 IPC1317_06155 IPC1320_28620 IPC1329_09585 IPC1330_24060 IPC1474_18935 IPC1500_00820 IPC1501_05775 IPC1502_26960 IPC1503_16380 IPC1504_13370 IPC1505_17285 IPC1506_10145 IPC1507_08055 IPC1517_13390 IPC153_07870 IPC154_00775 IPC155_00755 IPC156_12085 IPC157_25160 IPC1587_00755 IPC1589_06475 IPC158_007…	#N/A	#N/A	#N/A		#N/A	#N/A	#N/A		#N/A	#N/A	#N/A
Q14T72	fdnG PA4812	#N/A	#N/A	#N/A		#N/A	#N/A	#N/A		#N/A	#N/A	#N/A
Q9I5E4	PA0794	2.11465	2.769e-06	5.55768		1.64509	1.642e-05	4.78463		-0.469557	0.05776	1.23837
Q9I5T8	PA0600	3.12084	2.837e-05	4.54714		3.16966	2.941e-05	4.5315		0.0488146	0.9446	0.0247521
Q9I6A9	PA0386	0.495692	0.03	1.52288		0.683096	0.007241	2.1402		0.187404	0.5323	0.273844
G3XD10	nirJ PA0511	#N/A	#N/A	#N/A		#N/A	#N/A	#N/A		#N/A	#N/A	#N/A
Q9HZP2	PA2956	-1.38788	0.003025	2.51927		-1.53229	0.001843	2.73447		-0.144407	0.8412	0.0751007
Q9I0B6	PA2726	#N/A	#N/A	#N/A		#N/A	#N/A	#N/A		#N/A	#N/A	#N/A
Q9I2I5	nrdG PA1919	#N/A	#N/A	#N/A		#N/A	#N/A	#N/A		#N/A	#N/A	#N/A
Q9I485	PA1259	#N/A	#N/A	#N/A		#N/A	#N/A	#N/A		#N/A	#N/A	#N/A
Q9HTI5	sdaB PA5379	#N/A	#N/A	#N/A		#N/A	#N/A	#N/A		#N/A	#N/A	#N/A
Q9I139	sdaA PA2443	0.723212	0.0004397	3.35684		-0.092279	0.488	0.31158		-0.815491	0.00123	2.91009
Q9HW68	PA4333	1.32687	0.0002321	3.63432		0.215074	0.3313	0.479779		-1.1118	0.00328	2.48413
P31961	edd PA3194	0.921123	0.0004245	3.37212		1.69708	9.625e-06	5.0166		0.775953	0.005283	2.27712
Q9I541	rimO PA0916	#N/A	#N/A	#N/A		#N/A	#N/A	#N/A		#N/A	#N/A	#N/A
Q51470	miaB PA3980	#N/A	#N/A	#N/A		#N/A	#N/A	#N/A		#N/A	#N/A	#N/A
Q51385	rlmN PA3806	-1.32305	0.001328	2.8768		-1.20526	0.002386	2.62233		0.117789	0.8431	0.0741209
Q9I618	bioB PA0500	-3.85368	1.576e-06	5.80244		-3.43094	4.049e-06	5.39265		0.422735	0.2964	0.528122
Q9I2P8	nfuA PA1847	-0.773797	0.0007451	3.12779		-0.775836	0.0007805	3.10763		-0.00203932	0.995	0.00217692
Q9I4G3	napA PA1174	0.495108	0.3413	0.466864		-0.0423629	0.9401	0.0268259		-0.537471	0.4784	0.320209
Q9I0K0	nuoB PA2638	0.219315	0.09508	1.02191		-0.0902147	0.4744	0.323855		-0.309529	0.0741	1.13018
Q9I0J4	nuoI PA2644	0.932583	0.0007943	3.10002		0.433394	0.03826	1.41726		-0.499189	0.05854	1.23255
Q9HUN6	PA4928	#N/A	#N/A	#N/A		#N/A	#N/A	#N/A		#N/A	#N/A	#N/A
Q9HXD6	moaA1 moaA PA3870	#N/A	#N/A	#N/A		#N/A	#N/A	#N/A		#N/A	#N/A	#N/A
Q9I3K7	moaA2 PA1505	-2.62984	0.00525	2.27984		-2.75184	0.004365	2.36002		-0.121994	0.9356	0.0289098
Q9HZA3	leuC PA3121	-0.955901	0.0002933	3.53269		-0.576813	0.00574	2.24109		0.379089	0.09187	1.03683
Q9I2C0	pqqE PA1989	-0.147623	0.3172	0.498667		-4.37567	2.203e-08	7.65699		-4.22805	2.607e-07	6.58386
Q9I4W9	nadA PA1004	0.834046	0.003338	2.47651		0.87208	0.002737	2.56273		0.0380344	0.9312	0.030957
Q9HYB9	rnfB PA3490	#N/A	#N/A	#N/A		#N/A	#N/A	#N/A		#N/A	#N/A	#N/A
Q9HYB8	rnfC PA3491	#N/A	#N/A	#N/A		#N/A	#N/A	#N/A		#N/A	#N/A	#N/A
Q9HX25	lipA PA3996	-1.20887	1.327e-05	4.87713		-0.661183	0.0006692	3.17444		0.54769	0.007954	2.09941
Q9HVM7	ispH lytB PA4557	-0.991569	0.0003783	3.42216		-0.801943	0.001431	2.84436		0.189626	0.4528	0.344094
Q9HXJ4	ispG PA3803	-0.497302	0.002929	2.53328		-0.651389	0.0006558	3.18323		-0.154088	0.3827	0.417142
Q9HUJ2	thiC PA4973	#N/A	#N/A	#N/A		#N/A	#N/A	#N/A		#N/A	#N/A	#N/A
O05927	cysH PA1756	-0.0628113	0.6422	0.19233		0.230404	0.1061	0.974285		0.293215	0.112	0.950782
Q9HZP5	PA2953	0.939896	0.0003138	3.50335		1.21395	7.009e-05	4.15434		0.27405	0.2145	0.668573
Q9I2V5	acnB PA1787	0.864607	0.0001238	3.90728		0.03638	0.7878	0.103584		-0.828227	0.0009964	3.00157
P77915	hemN PA1546	#N/A	#N/A	#N/A		#N/A	#N/A	#N/A		#N/A	#N/A	#N/A
Q9I3F5	acnA PA1562	2.12653	5.555e-07	6.25532		1.78953	1.903e-06	5.72056		-0.337	0.0744	1.12843
Q9I2Q6	PA1839	#N/A	#N/A	#N/A		#N/A	#N/A	#N/A		#N/A	#N/A	#N/A
Q9HY07	fdxA PA3621	-0.5579	0.007836	2.10591		-0.593439	0.006052	2.2181		-0.0355383	0.9238	0.034422
Q9I0C7	PA2715	#N/A	#N/A	#N/A		#N/A	#N/A	#N/A		#N/A	#N/A	#N/A
Q9I0J8	nuoE PA2640	-0.701799	0.001183	2.92702		-0.697908	0.001307	2.88372		0.0038915	0.9879	0.00528701
Q9HVY4	PA4431	-0.509091	0.001211	2.91686		-0.789137	9.104e-05	4.04077		-0.280046	0.06795	1.16781
Q9I3D4	sdhB PA1584	0.712863	0.0004377	3.35882		0.618263	0.001093	2.96138		-0.0945999	0.6444	0.190844
Q9HZL1	nqrF PA2994	1.40876	0.003096	2.5092		2.12956	0.0002922	3.53432		0.7208	0.1386	0.858237
Q9I6E0	ilvD PA0353	1.80267	3.006e-06	5.52201		1.86335	2.92e-06	5.53462		0.0606777	0.8463	0.0724757
Q51383	fdx PA3809	-2.73416	4.655e-07	6.33208		-2.17766	2.272e-06	5.64359		0.556499	0.0267	1.57349
Q9I0J6	nuoG PA2642	3.15541	1.742e-07	6.75895		2.535	8.086e-07	6.09227		-0.620408	0.0156	1.80688
Q9I5Q6	erpA PA0665	-3.37447	2.731e-07	6.56368		-3.29457	3.908e-07	6.40805		0.0798977	0.8381	0.0767042
Q9I3D7	sdhC PA1581	#N/A	#N/A	#N/A		#N/A	#N/A	#N/A		#N/A	#N/A	#N/A
Q9I3D6	sdhD PA1582	5.51241	2.886e-08	7.5397		5.56123	3.093e-08	7.50962		0.0488146	0.912	0.0400052
Q9I4G5	napC PA1172	#N/A	#N/A	#N/A		#N/A	#N/A	#N/A		#N/A	#N/A	#N/A
Q9HUZ9	fdnI PA4810	#N/A	#N/A	#N/A		#N/A	#N/A	#N/A		#N/A	#N/A	#N/A
Q9I0Q7	kynA PA2579	-0.144684	0.5942	0.226067		-0.25975	0.3439	0.463568		-0.115066	0.8325	0.0796158
Q9I1W8	katE PA2147	#N/A	#N/A	#N/A		#N/A	#N/A	#N/A		#N/A	#N/A	#N/A
O52762	katA PA4236	0.139629	0.4181	0.37872		-0.0263756	0.886	0.0525663		-0.166005	0.5166	0.286846
Q59635	katB PA4613	1.11184	3.705e-05	4.43121		0.0572764	0.6847	0.1645		-1.05456	0.0003657	3.43688
P24474	nirS PA0519	4.20017	1.983e-08	7.70268		0.761119	0.0006054	3.21796		-3.43905	8.528e-07	6.06915
P14532	ccpA PA4587	3.15612	1.166e-07	6.9333		-0.0277843	0.866	0.0624821		-3.1839	1.684e-06	5.77366
Q9I609	nirN PA0509	#N/A	#N/A	#N/A		#N/A	#N/A	#N/A		#N/A	#N/A	#N/A
Q9HVH2	PA4619	3.13678	1.273e-05	4.89517		2.32222	0.0001014	3.99396		-0.814556	0.07445	1.12814
Q9I1K7	PA2266	3.94607	5.633e-08	7.24926		2.80606	4.687e-07	6.32911		-1.14001	0.000769	3.11407
Q9I3C1	PA1600	#N/A	#N/A	#N/A		#N/A	#N/A	#N/A		#N/A	#N/A	#N/A
Q9I3G2	ccoP2 PA1555	2.81664	6.257e-06	5.20363		2.86545	6.622e-06	5.17901		0.0488146	0.9294	0.0317973
Q9I3G5	ccoP1 PA1552	5.18203	1.742e-07	6.75895		5.23085	2.013e-07	6.69616		0.0488146	0.931	0.0310503
Q9HWF9	bfr bfrA PA4235	0.991539	0.0007007	3.15447		0.930137	0.001089	2.96297		-0.0614023	0.8835	0.0537934
Q9HVY5	PA4430	#N/A	#N/A	#N/A		#N/A	#N/A	#N/A		#N/A	#N/A	#N/A
Q9I5R0	PA0661	#N/A	#N/A	#N/A		#N/A	#N/A	#N/A		#N/A	#N/A	#N/A
Q9I078	PA2765	-0.313177	0.05685	1.24527		0.0196881	0.9028	0.0444084		0.332865	0.1084	0.964971
Q9I0H4	hmp fhp PA2664	-0.139003	0.3527	0.452595		0.0157283	0.9222	0.0351749		0.154731	0.4784	0.320209
Q9I0J7	nuoF PA2641	0.69575	0.001801	2.74449		0.619918	0.003631	2.43997		-0.0758315	0.8044	0.0945279
P95456	gltB	#N/A	#N/A	#N/A		#N/A	#N/A	#N/A		#N/A	#N/A	#N/A
Q9HUD5	gltB PA5036	3.49723	6.925e-07	6.15958		3.16806	1.563e-06	5.80604		-0.329168	0.3065	0.51357
Q9HVA5	msrQ PA4691	#N/A	#N/A	#N/A		#N/A	#N/A	#N/A		#N/A	#N/A	#N/A
Zn cofactor
P22610	pilD xcpA PA4528	1.97654	0.03617	1.44165		2.02536	0.03386	1.47031		0.0488146	0.9716	0.0125125
Q9HXM1	PA3774	#N/A	#N/A	#N/A		#N/A	#N/A	#N/A		#N/A	#N/A	#N/A
Q9I060	mep72 PA2783	#N/A	#N/A	#N/A		#N/A	#N/A	#N/A		#N/A	#N/A	#N/A
Q9I4E9	sprT PA1189	#N/A	#N/A	#N/A		#N/A	#N/A	#N/A		#N/A	#N/A	#N/A
Q9HYH5	PA3430	-2.07862	0.001117	2.95195		-1.57934	0.005448	2.26376		0.499277	0.4284	0.368151
Q9I5W4	impA PA0572	5.04791	0.00113	2.94692		3.81672	0.005651	2.24787		-1.23119	0.4237	0.372942
Q9HXY3	PA3649	1.62861	0.03656	1.43699		1.67743	0.03366	1.47289		0.0488146	0.9692	0.0135866
Q9I6M7	vgrG2b PA0262	-2.36273	0.1091	0.962175		-2.87662	0.06082	1.21595		-0.513892	0.8634	0.063788
P14789	lasA PA1871	2.67908	2.892e-06	5.5388		2.49685	5.452e-06	5.26344		-0.182229	0.5929	0.227019
Q9I596	PA0845	#N/A	#N/A	#N/A		#N/A	#N/A	#N/A		#N/A	#N/A	#N/A
Q9I5I9	sdsA1 PA0740	#N/A	#N/A	#N/A		#N/A	#N/A	#N/A		#N/A	#N/A	#N/A
Q9HU77	hutF PA5106	-0.433602	0.4656	0.331987		-0.356757	0.5551	0.255629		0.0768454	0.9446	0.0247521
Q9I3J2	PA1521	0.0175605	0.9115	0.0402433		-0.153721	0.3314	0.479647		-0.171282	0.443	0.353596
Q9I6Z8	PA0134	0.697298	0.03417	1.46636		0.733374	0.02872	1.54182		0.0360761	0.9472	0.0235583
Q9HTD9	adhA PA5427	1.6733	1.025e-06	5.98928		0.0196585	0.8761	0.0574463		-1.65365	1.075e-05	4.96859
Q9HWM8	PA4153	#N/A	#N/A	#N/A		#N/A	#N/A	#N/A		#N/A	#N/A	#N/A
Q9HWT1	PA4097	#N/A	#N/A	#N/A		#N/A	#N/A	#N/A		#N/A	#N/A	#N/A
Q9I1J9	PA2275	-0.674239	0.002739	2.56241		-0.163554	0.3363	0.473273		0.510686	0.03602	1.44346
Q9I1S7	PA2188	#N/A	#N/A	#N/A		#N/A	#N/A	#N/A		#N/A	#N/A	#N/A
Q9I1V7	PA2158	#N/A	#N/A	#N/A		#N/A	#N/A	#N/A		#N/A	#N/A	#N/A
Q9I1Z6	PA2119	4.3178	1.769e-07	6.75227		0.693264	0.01256	1.90101		-3.62454	5.048e-06	5.29688
Q9HVF9	PA4632	1.25891	0.001199	2.92118		0.847046	0.01067	1.97184		-0.411866	0.2687	0.570732
Q9I6L3	PA0277	3.16945	9.283e-07	6.03231		0.868839	0.003224	2.4916		-2.30061	6.302e-05	4.20052
Q9I765	prlC PA0067	1.70323	3.328e-06	5.47782		1.29564	2.285e-05	4.64111		-0.407585	0.04835	1.3156
A0A0A1IWE6	ORF47	#N/A	#N/A	#N/A		#N/A	#N/A	#N/A		#N/A	#N/A	#N/A
A0A0A1IV07	ORF46	#N/A	#N/A	#N/A		#N/A	#N/A	#N/A		#N/A	#N/A	#N/A
Q9I673	PA0444	#N/A	#N/A	#N/A		#N/A	#N/A	#N/A		#N/A	#N/A	#N/A
Q9HY30	PA3596	-2.1338	1.201e-06	5.92046		-2.74899	3.252e-07	6.48785		-0.61519	0.01164	1.93405
Q9I1Z7	ada PA2118	-0.562002	0.04372	1.35932		-0.62867	0.0293	1.53313		-0.0666679	0.9052	0.0432555
Q9HWX2	ribD PA4056	-0.163228	0.1694	0.771087		-0.0168257	0.8917	0.0497812		0.146402	0.3714	0.430158
Q9I0H2	PA2666	#N/A	#N/A	#N/A		#N/A	#N/A	#N/A		#N/A	#N/A	#N/A
Q9HV48	ftsH PA4751	4.86216	6.175e-07	6.20936		4.54414	1.161e-06	5.93517		-0.318026	0.4926	0.307506
Q9I4W8	PA1005	-0.510646	0.002921	2.53447		-0.589707	0.001372	2.86265		-0.0790608	0.7105	0.148436
Q9HXM8	tadA PA3767	-0.282518	0.1562	0.806319		-0.246589	0.2137	0.670195		0.0359289	0.9294	0.0317973
O50184	aotO E5Z62_02115 E5Z63_08060 IPC127_17525 IPC128_13025 IPC129_15275 IPC1308_16965 IPC1309_05140 IPC130_16430 IPC1315_08785 IPC1319_13420 IPC1321_08525 IPC1328_11015 IPC1339_06630 IPC133_23630 IPC1340_01210 IPC1345_06745 IPC1346_02805 IPC1347_02810 IPC1349_23385 IPC135_25860 IPC141_05160 IPC142_12525 IPC143_03720 IPC1474_07660 IPC1476_28280 IPC1477_30025 IPC1478_27425 IPC1495_11975 IPC1502_12035 I…	#N/A	#N/A	#N/A		#N/A	#N/A	#N/A		#N/A	#N/A	#N/A
Q9HT33	pyrQ PA5541	#N/A	#N/A	#N/A		#N/A	#N/A	#N/A		#N/A	#N/A	#N/A
Q9HUD2	PA5047	2.14476	4.104e-05	4.38679		1.8423	0.0001215	3.91542		-0.302459	0.43	0.366532
Q9HZC5	pepN PA3083	2.28605	5.712e-07	6.24321		1.9665	1.743e-06	5.7587		-0.319551	0.112	0.950782
Q9I004	PA2839	-1.82802	0.01084	1.96497		-2.24619	0.003971	2.4011		-0.41817	0.6585	0.181444
Q9I1I9	PA2286	#N/A	#N/A	#N/A		#N/A	#N/A	#N/A		#N/A	#N/A	#N/A
Q9I1J2	PA2283	#N/A	#N/A	#N/A		#N/A	#N/A	#N/A		#N/A	#N/A	#N/A
Q9I5Q4	PA0667	2.10186	0.0002933	3.53269		2.15067	0.000277	3.55752		0.0488146	0.943	0.0254883
G3XCZ4	PA0891	2.79844	9.482e-06	5.0231		2.08405	7.383e-05	4.13177		-0.714388	0.06844	1.16469
A0A0A1IUM0	ORF19	#N/A	#N/A	#N/A		#N/A	#N/A	#N/A		#N/A	#N/A	#N/A
A5JIY6	mucP rseP CAZ10_16915 DT376_05790 E4V10_14140 E5D53_23750 E5Z62_00980 E5Z63_05085 IPC111_14140 IPC116_02350 IPC117_04825 IPC118_02350 IPC119_04825 IPC120_02005 IPC121_01940 IPC122_02350 IPC123_07245 IPC124_21210 IPC125_18110 IPC126_14470 IPC1295_18770 IPC1306_12340 IPC1310_07475 IPC1311_01930 IPC1313_06860 IPC1314_20460 IPC1317_14005 IPC1319_05400 IPC1320_17925 IPC1323_02380 IPC1324_02380 IPC1329…	#N/A	#N/A	#N/A		#N/A	#N/A	#N/A		#N/A	#N/A	#N/A
Q9HY01	adhC PA3629	0.453726	0.00352	2.45346		0.383731	0.008849	2.05311		-0.0699952	0.7262	0.138944
Q9HVM4	ileS PA4560	2.69897	1.409e-07	6.85109		2.19045	6.09e-07	6.21538		-0.508513	0.01585	1.79997
Q9I234	kynB PA2081	-0.595265	0.0232	1.63451		-1.3415	0.0003153	3.50128		-0.746237	0.02686	1.57089
Q9I6Y4	PA0148	-0.518981	0.006469	2.18916		-0.509467	0.007449	2.1279		0.009514	0.97	0.0132283
Q9HUL3	rsgA PA4952	-0.107013	0.3213	0.493089		-0.159031	0.1563	0.806041		-0.0520178	0.7985	0.0977251
Q9I4H5	dapE PA1162	0.243684	0.2842	0.546376		0.520701	0.04004	1.39751		0.277017	0.3888	0.410274
Q9I342	mtnB PA1683	0.0552215	0.6081	0.216025		0.14029	0.2033	0.691863		0.0850684	0.6068	0.216954
Q9I4Z2	queC PA0976	-0.780284	0.0001647	3.78331		-0.395014	0.008736	2.05869		0.38527	0.0303	1.51856
Q9HV75	gluQ PA4724	0.304658	0.1824	0.738975		0.42437	0.07778	1.10913		0.119712	0.7651	0.116282
Q9I016	msrB PA2827	-1.01276	5.28e-05	4.27737		-1.02807	5.427e-05	4.26544		-0.0153086	0.9492	0.0226423
Q9HZA7	accD PA3112	0.0669323	0.674	0.17134		0.206888	0.2057	0.686766		0.139956	0.5598	0.251967
Q9LCT3	secA PA4403	1.84008	1.151e-06	5.93892		1.51244	4.809e-06	5.31795		-0.327639	0.07538	1.12274
Q9I2T1	gloB PA1813	-1.25811	1.167e-05	4.93293		-1.4142	6.58e-06	5.18177		-0.156093	0.3984	0.399681
Q9HV44	dnaJ PA4760	0.459354	0.002913	2.53566		0.413863	0.005369	2.27011		-0.0454909	0.8509	0.0701215
Q9I4L0	cobB1 PA1125	-0.413195	0.01318	1.88008		-0.43048	0.01138	1.94386		-0.0172848	0.9468	0.0237418
Q9HVW9	hisD PA4448	0.708413	0.003553	2.4494		0.719808	0.003443	2.46306		0.0113953	0.9703	0.013094
Q9I5W0	dnaG PA0577	1.44824	0.0004389	3.35763		1.37362	0.0006474	3.18883		-0.0746235	0.8969	0.047256
O50177	astE aruE PA0901	-0.370781	0.01463	1.83476		-0.523075	0.002641	2.57823		-0.152294	0.4037	0.393941
Q9HVP7	yacG PA4530	#N/A	#N/A	#N/A		#N/A	#N/A	#N/A		#N/A	#N/A	#N/A
Q9I5U4	pdxA PA0593	0.562655	0.001317	2.88041		0.511176	0.002397	2.62033		-0.0514784	0.8369	0.0773264
Q9HUD0	rpmE PA5049	-0.267023	0.05092	1.29311		-0.816385	0.0001675	3.77599		-0.549362	0.007292	2.13715
Q9HWX1	nrdR PA4057	-0.656223	0.0006742	3.17121		-0.587695	0.001373	2.86233		0.0685282	0.765	0.116339
P47205	lpxC envA PA4406	-0.153659	0.2022	0.694219		-0.158999	0.1924	0.715795		-0.00533919	0.9774	0.00992767
Q9HU91	hutI PA5092	0.425136	0.1115	0.952725		0.319152	0.2216	0.65443		-0.105984	0.8386	0.0764451
P72170	pyrC PA3527	0.218386	0.06834	1.16533		0.162046	0.1615	0.791827		-0.0563394	0.7838	0.105795
Q9I013	htpX PA2830	2.24936	3.323e-07	6.47847		2.29817	3.66e-07	6.43652		0.0488146	0.8621	0.0644424
Q9I099	thrS PA2744	1.99793	3.023e-06	5.51956		1.89788	5.054e-06	5.29636		-0.100052	0.7232	0.140742
Q9HWY1	ribA PA4047	0.183133	0.3223	0.49174		0.1213	0.5193	0.284582		-0.0618326	0.8745	0.0582402
P57703	metE PA1927	2.35145	2.281e-05	4.64187		1.22247	0.001459	2.83594		-1.12899	0.00892	2.04964
Q9HXH9	tgt PA3823	0.752605	0.003742	2.4269		0.393491	0.06705	1.1736		-0.359114	0.1821	0.73969
Q9L7T2	mutM fpg PA0357	-0.024211	0.8311	0.0803467		-0.136229	0.2396	0.620513		-0.112018	0.5017	0.299556
Q9HYC7	metG PA3482	1.74199	2.512e-06	5.59998		1.36736	1.404e-05	4.85263		-0.374634	0.06117	1.21346
Q9I2U7	cysS PA1795	0.637256	0.001051	2.9784		0.483106	0.005219	2.28241		-0.15415	0.4217	0.374996
Q9I553	alaS PA0903	1.51413	2.894e-05	4.5385		1.25804	0.0001067	3.97184		-0.256093	0.3032	0.518271
Q9XCL6	gltX PA3134	1.64175	0.0001925	3.71557		1.42494	0.0005027	3.29869		-0.216811	0.5863	0.23188
Q9HX37	ybeY PA3982	-0.301071	0.1914	0.718058		-0.411246	0.08831	1.05399		-0.110175	0.7955	0.0993598
Q9I676	dht PA0441	#N/A	#N/A	#N/A		#N/A	#N/A	#N/A		#N/A	#N/A	#N/A
Q9I3T5	aphA PA1409	-2.35926	0.001093	2.96138		-2.53575	0.0007643	3.11674		-0.176487	0.8682	0.0613802
Q9I6H0	aphB PA0321	-2.20238	1.639e-06	5.78542		-2.09215	2.791e-06	5.55424		0.110226	0.6884	0.162159
Q9HTE3	fdhA PA5421	-2.07922	2.053e-05	4.68761		-2.33699	1.112e-05	4.9539		-0.257769	0.4416	0.354971
Q00512	xcpR PA3103	0.393732	0.02867	1.54257		0.181728	0.2599	0.585194		-0.212005	0.338	0.471083
Q9I1Q5	PA2212	#N/A	#N/A	#N/A		#N/A	#N/A	#N/A		#N/A	#N/A	#N/A
Q9I5Y1	fba fda PA0555	0.45618	0.002946	2.53077		0.371627	0.009037	2.04398		-0.0845531	0.6408	0.193277
Q9HVZ0	gmhA PA4425	-0.972714	4.624e-05	4.33498		-1.05995	3.005e-05	4.52216		-0.0872318	0.6592	0.180983
Q9I2D2	pqqF PA1973	0.591164	0.174	0.759451		0.797944	0.08036	1.09496		0.20678	0.7956	0.0993052
Q9I4E1	cobB2 PA1197	-0.713285	0.001052	2.97798		-0.222551	0.153	0.815309		0.490734	0.02681	1.5717
Q9I6Z0	PA0142	#N/A	#N/A	#N/A		#N/A	#N/A	#N/A		#N/A	#N/A	#N/A
Q9I262	cynT PA2053	#N/A	#N/A	#N/A		#N/A	#N/A	#N/A		#N/A	#N/A	#N/A
Q9HYZ3	apeB PA3247	1.35689	0.001549	2.80995		0.715692	0.03676	1.43462		-0.641202	0.1237	0.90763
Q9I2Q2	metH PA1843	2.36338	3.359e-07	6.47379		1.89158	1.614e-06	5.7921		-0.471794	0.02331	1.63246
Ni cofactor
Q9HY85	gloA1 PA3524	-0.964626	8.825e-05	4.05429		-0.753325	0.0004523	3.34457		0.2113	0.2582	0.588044
Q9I5L8	gloA2 PA0710	#N/A	#N/A	#N/A		#N/A	#N/A	#N/A		#N/A	#N/A	#N/A
Q9I3J9	allA PA1514	-0.666764	0.0254	1.59517		-0.845131	0.009025	2.04455		-0.178367	0.6729	0.172049
Q9HU72	gloA PA5111	0.401893	0.09865	1.0059		1.33773	0.0003468	3.45992		0.935834	0.01073	1.9694
Q9HUU5	ureC PA4868	2.23878	2.895e-05	4.53835		2.45412	1.856e-05	4.73142		0.215346	0.5963	0.224535
Mo cofactor
Q9HVA4	msrP PA4692	-0.630844	0.1544	0.811353		-0.471898	0.2805	0.552067		0.158947	0.8616	0.0646943
O54043	narG CAZ10_29350 E4V10_04290 GUL26_00750 IPC116_03605 IPC120_03585 IPC121_03520 IPC122_03930 IPC1307_20410 IPC1311_00770 IPC1312_19920 IPC1315_03535 IPC1319_18670 IPC1321_04925 IPC1328_03550 IPC1330_03595 IPC1332_03900 IPC1338_03380 IPC133_06105 IPC1341_03730 IPC1342_06840 IPC1348_08980 IPC135_06105 IPC137_12180 IPC141_18420 IPC142_18545 IPC143_16115 IPC1485_04095 IPC1486_05780 IPC1495_06555 IPC1…	#N/A	#N/A	#N/A		#N/A	#N/A	#N/A		#N/A	#N/A	#N/A
G3XCX1	narG PA3875	#N/A	#N/A	#N/A		#N/A	#N/A	#N/A		#N/A	#N/A	#N/A
Q9I2W3	PA1779	#N/A	#N/A	#N/A		#N/A	#N/A	#N/A		#N/A	#N/A	#N/A
Q9HU08	PA5181	2.10935	0.0153	1.81531		2.71069	0.004683	2.32948		0.601342	0.5926	0.227238
Q9I0C8	PA2714	#N/A	#N/A	#N/A		#N/A	#N/A	#N/A		#N/A	#N/A	#N/A
Mn cofactor
Q9I1X7	ligD PA2138	#N/A	#N/A	#N/A		#N/A	#N/A	#N/A		#N/A	#N/A	#N/A
Q9I2N0	fan1 PA1865	#N/A	#N/A	#N/A		#N/A	#N/A	#N/A		#N/A	#N/A	#N/A
Q9I767	PA0065	-1.69918	6.698e-06	5.17405		-1.47887	1.92e-05	4.7167		0.220314	0.3253	0.487716
Q9I4K6	fosA PA1129	#N/A	#N/A	#N/A		#N/A	#N/A	#N/A		#N/A	#N/A	#N/A
Q9HT99	PA5471	-0.46924	0.06219	1.20628		-0.010154	0.9684	0.0139452		0.459086	0.1487	0.827689
Q9HVK1	PA4583	0.0522396	0.7862	0.104467		-0.52691	0.01904	1.72033		-0.57915	0.03668	1.43557
Q9I0X3	catB PA2509	#N/A	#N/A	#N/A		#N/A	#N/A	#N/A		#N/A	#N/A	#N/A
Q9HTW6	pepP PA5224	0.583846	0.00403	2.39469		0.64396	0.002483	2.60502		0.0601143	0.8556	0.0677292
Q9I6K2	gpuA PA0288	#N/A	#N/A	#N/A		#N/A	#N/A	#N/A		#N/A	#N/A	#N/A
Q9I3S3	gbuA PA1421	-1.81106	0.0006526	3.18535		-3.01741	2.928e-05	4.53343		-1.20635	0.02178	1.66194
Q9HU53	gpmI pgm PA5131	0.876278	8.434e-05	4.07397		0.799047	0.0001674	3.77624		-0.077231	0.7033	0.152859
Q9HZ59	PA3175	#N/A	#N/A	#N/A		#N/A	#N/A	#N/A		#N/A	#N/A	#N/A
Q9I2V0	lpxH PA1792	-0.0801882	0.6523	0.185553		-0.289555	0.1206	0.918653		-0.209367	0.4083	0.389021
Q9HTZ7	pckA PA5192	1.41685	2.311e-05	4.6362		0.744533	0.001393	2.85605		-0.672316	0.009667	2.01471
Q9HXY9	rnhB PA3642	1.54955	1.627e-05	4.78861		1.79724	7.314e-06	5.13585		0.247691	0.2872	0.541816
Q9HXE9	pcs PA3857	#N/A	#N/A	#N/A		#N/A	#N/A	#N/A		#N/A	#N/A	#N/A
O68822	pepA phpA PA3831	1.88085	9.992e-05	4.00035		1.13723	0.002261	2.6457		-0.743621	0.05262	1.27885
P53652	sodA PA4468	-0.268855	0.04131	1.38394		-0.155296	0.2039	0.690583		0.113559	0.5184	0.285335
Q9I472	cobO PA1272	-0.433021	0.003893	2.40972		-0.809449	0.0001033	3.9859		-0.376428	0.0267	1.57349
Mg cofactor
G3XD76	dapD PA3666	-0.778229	5.015e-05	4.29973		-0.836786	3.559e-05	4.44867		-0.0585566	0.7324	0.135252
P35483	phoA PA3296	#N/A	#N/A	#N/A		#N/A	#N/A	#N/A		#N/A	#N/A	#N/A
Q02QC9	phoA PA14_21410	#N/A	#N/A	#N/A		#N/A	#N/A	#N/A		#N/A	#N/A	#N/A
Q9ZN70	ppx PA5241	0.614071	0.003609	2.44261		0.355942	0.04539	1.34304		-0.258129	0.2412	0.617623
P26276	algC PA5322	1.60379	6.539e-06	5.18449		1.65231	6.388e-06	5.19464		0.0485223	0.8808	0.0551227
Q9I2A0	liuE PA2011	-0.0787471	0.5648	0.248105		0.00983344	0.9472	0.0235583		0.0885805	0.6913	0.160333
Q9HYF1	PA3455	1.85157	8.529e-05	4.0691		1.63526	0.0002063	3.6855		-0.216315	0.5838	0.233736
Q9HUU1	PA4872	0.918907	0.0004054	3.39212		0.680542	0.002481	2.60537		-0.238365	0.2959	0.528855
Q9I2Y2	thrH PA1757	0.551524	0.0006614	3.17954		0.275574	0.02544	1.59448		-0.27595	0.06595	1.18079
Q9I6Z1	ppk2 PA0141	5.98377	3.294e-07	6.48228		1.80396	0.000722	3.14146		-4.1798	2.751e-05	4.56051
Q59643	hemB PA5243	-0.146021	0.158	0.801343		-0.106854	0.2953	0.529737		0.0391669	0.8547	0.0681863
Q9HTR2	pchP PA5292	-1.11983	2.041e-05	4.69016		-1.38342	6.147e-06	5.21134		-0.263593	0.1249	0.903438
Q9HX99	moeA1 PA3914	#N/A	#N/A	#N/A		#N/A	#N/A	#N/A		#N/A	#N/A	#N/A
Q9HZH8	moeA2 PA3028	-0.704654	0.00126	2.89963		-0.971357	0.0001954	3.70908		-0.266703	0.2002	0.698536
Q9HU23	rmlD PA5162	-0.417003	0.001757	2.75523		-0.00967183	0.9247	0.0339991		0.407331	0.008392	2.07613
Q9HWV9	PA4069	-0.0782734	0.728	0.137869		0.131187	0.5652	0.247798		0.20946	0.5314	0.274578
Q9I0L3	nudJ PA2625	-1.48215	5.187e-06	5.28508		-1.887	1.356e-06	5.86774		-0.404853	0.03817	1.41828
Q9HTW2	PA5228	#N/A	#N/A	#N/A		#N/A	#N/A	#N/A		#N/A	#N/A	#N/A
A0A0F7KYK2	sul1	#N/A	#N/A	#N/A		#N/A	#N/A	#N/A		#N/A	#N/A	#N/A
Q9HV49	folP PA4750	-0.1032	0.3733	0.427942		0.126635	0.2845	0.545918		0.229835	0.1477	0.83062
Q9I0L5	icd PA2623	-0.0563447	0.6575	0.182104		-0.0812124	0.5283	0.277119		-0.0248677	0.9275	0.0326861
Q9HVA0	ilvI PA4696	1.26408	8.375e-05	4.07702		0.939372	0.0005795	3.23695		-0.324704	0.1774	0.751046
Q9ZEX8	thrH	#N/A	#N/A	#N/A		#N/A	#N/A	#N/A		#N/A	#N/A	#N/A
Q9HW06	PA4400	-0.0744988	0.498	0.302771		-0.370045	0.007558	2.12159		-0.295546	0.05806	1.23612
Q9I0L4	idh PA2624	1.5297	3.312e-06	5.47991		0.684408	0.0006197	3.20782		-0.845296	0.0009589	3.01823
Q9HUM1	hflX PA4943	1.63381	0.02451	1.61066		2.42211	0.003856	2.41386		0.7883	0.3793	0.421017
Q9HZL2	PA2993	#N/A	#N/A	#N/A		#N/A	#N/A	#N/A		#N/A	#N/A	#N/A
Q9HW85	sbcB PA4316	1.19737	0.0003896	3.40938		1.32818	0.0002207	3.6562		0.130805	0.712	0.14752
O68829	sfcA	#N/A	#N/A	#N/A		#N/A	#N/A	#N/A		#N/A	#N/A	#N/A
Q9HUD3	PA5046	0.787403	0.0001045	3.98088		0.533453	0.001238	2.90728		-0.25395	0.1046	0.980468
Q9I650	PA0468	-1.96979	1.841e-06	5.73495		-2.04181	1.782e-06	5.74909		-0.0720222	0.8052	0.0940962
Q9HWX8	pgpA PA4050	#N/A	#N/A	#N/A		#N/A	#N/A	#N/A		#N/A	#N/A	#N/A
Q9HU14	cysQ PA5175	-0.86851	0.0001542	3.81192		-0.857409	0.0001846	3.73377		0.0111003	0.9624	0.0166444
Q9HX07	mpl PA4020	-0.0302919	0.8286	0.0816551		-0.101838	0.4721	0.325966		-0.0715465	0.7799	0.107961
Q9I2F4	rbsK PA1950	-0.735696	8.988e-05	4.04634		-0.770926	7.506e-05	4.12459		-0.0352301	0.8729	0.0590355
Q9I632	srkA PA0486	0.201248	0.2256	0.646661		0.0749204	0.6569	0.182501		-0.126328	0.6207	0.207118
Q9HWB6	recB PA4284	2.3594	1.291e-05	4.88907		2.19652	2.395e-05	4.62069		-0.162885	0.6871	0.16298
Q9HZM8	rne PA2976	5.30915	4.83e-08	7.31605		3.89207	3.31e-07	6.48017		-1.41709	0.001009	2.99611
Q9I4Z3	queE PA0975	-2.57747	4.065e-06	5.39094		-2.06947	1.973e-05	4.70487		0.507996	0.1021	0.990974
A0A0F7KYI9	vagD vapC	#N/A	#N/A	#N/A		#N/A	#N/A	#N/A		#N/A	#N/A	#N/A
Q9HUJ4	aspP PA4971	-0.454902	0.05589	1.25267		-0.528212	0.03323	1.47847		-0.0733101	0.8745	0.0582402
G3XD36	ptsP PA0337	1.33666	2.456e-05	4.60977		0.952791	0.0002358	3.62746		-0.383866	0.07428	1.12913
Q9HU22	rmlA PA5163	-0.738941	9.256e-05	4.03358		-0.315912	0.01292	1.88874		0.423029	0.01098	1.9594
Q9HUK5	PA4960	0.442374	0.002691	2.57009		0.325292	0.01369	1.8636		-0.117082	0.4583	0.33885
Q9HXN5	PA3760	0.439793	0.06929	1.15933		-0.371676	0.1177	0.929224		-0.81147	0.01787	1.74788
Q9HY55	fruI PA3562	1.046	0.0005453	3.26336		0.659058	0.007603	2.11902		-0.386945	0.149	0.826814
Q9HVU4	cafA PA4477	1.60589	6.834e-05	4.16533		0.977775	0.001554	2.80855		-0.628113	0.04374	1.35912
Q9I562	PA0883	#N/A	#N/A	#N/A		#N/A	#N/A	#N/A		#N/A	#N/A	#N/A
Q9I5B7	PA0822	#N/A	#N/A	#N/A		#N/A	#N/A	#N/A		#N/A	#N/A	#N/A
A0A494WIA7	PALP01_0077	#N/A	#N/A	#N/A		#N/A	#N/A	#N/A		#N/A	#N/A	#N/A
A0A494W8R5	PALP01_0331	#N/A	#N/A	#N/A		#N/A	#N/A	#N/A		#N/A	#N/A	#N/A
Q9L7T4	dnaQ CAZ10_25785 CGU42_31910 DT376_08780 E4V10_13020 E5D53_22465 E5Z62_09695 E5Z63_10550 ECC04_019535 GNQ48_00440 GUL26_19710 IPC111_16245 IPC112_25040 IPC113_10750 IPC114_24240 IPC115_26740 IPC116_18945 IPC117_19505 IPC118_08005 IPC119_12500 IPC120_04310 IPC121_17355 IPC122_15710 IPC123_04460 IPC124_20395 IPC125_13680 IPC126_20900 IPC127_19410 IPC1295_05890 IPC1306_11525 IPC1307_10930 IPC1308_12…	#N/A	#N/A	#N/A		#N/A	#N/A	#N/A		#N/A	#N/A	#N/A
G3XD54	dnaQ PA1816	0.167321	0.2195	0.658565		0.264006	0.06971	1.1567		0.0966846	0.6506	0.186686
Q9HVV9	PA4458	-0.441927	0.002925	2.53387		-0.286346	0.02517	1.59912		0.155581	0.3137	0.503485
Q9I2W9	ppsA PA1770	1.45019	1.15e-05	4.9393		1.21478	4.197e-05	4.37706		-0.235409	0.2516	0.599289
Q9I5E2	prpB PA0796	-0.306266	0.09644	1.01574		-0.321944	0.08497	1.07073		-0.0156771	0.9596	0.0179098
P37798	accC fabG PA4848	0.358074	0.01059	1.9751		0.377738	0.008504	2.07038		0.0196643	0.9329	0.0301649
Q51342	purF PA3108	1.76084	1.665e-05	4.77859		1.95758	9.599e-06	5.01777		0.196739	0.4803	0.318487
Q9I7C2	gyrB PA0004	2.29212	4.655e-07	6.33208		1.72424	3.303e-06	5.48109		-0.567879	0.01143	1.94195
Q9HU73	fbp PA5110	0.252727	0.05608	1.25119		0.232722	0.07598	1.1193		-0.0200047	0.9357	0.0288634
Q9I4E6	ttcA PA1192	-1.44188	9.951e-05	4.00213		-1.48028	9.58e-05	4.01863		-0.0384017	0.9294	0.0317973
Q9I340	mtnC PA1685	0.248249	0.3954	0.402963		0.111477	0.7145	0.145998		-0.136772	0.8079	0.0926424
Q9HT57	pdxY PA5516	0.230474	0.09726	1.01207		0.401086	0.01228	1.9108		0.170612	0.3562	0.448306
Q9HTK0	ubiA PA5358	#N/A	#N/A	#N/A		#N/A	#N/A	#N/A		#N/A	#N/A	#N/A
Q9HT22	glmU PA5552	0.424683	0.01168	1.93256		0.379151	0.02021	1.69443		-0.0455322	0.8787	0.0561594
Q9HYD5	maeA PA3471	1.53803	2.575e-05	4.58922		1.39812	5.434e-05	4.26488		-0.139907	0.614	0.211832
Q9HV59	pnp PA4740	1.16047	6.424e-05	4.19219		1.09692	0.0001033	3.9859		-0.0635599	0.8426	0.0743785
Q9I3I4	ligA PA1529	2.0251	3.413e-06	5.46686		1.56807	2.112e-05	4.67531		-0.45703	0.06113	1.21375
Q9HV50	glmM PA4749	0.609976	0.00339	2.4698		0.785749	0.000849	3.07109		0.175774	0.4347	0.36181
Q9HTZ2	rimK PA5197	-0.143625	0.3565	0.44794		-0.038633	0.8141	0.0893222		0.104992	0.679	0.16813
Q9HVL8	obg PA4566	0.13651	0.3275	0.484789		0.155055	0.2751	0.560509		0.0185452	0.9446	0.0247521
Q9HUX1	speA PA4839	2.30325	5.539e-06	5.25657		1.81814	2.95e-05	4.53018		-0.485107	0.09659	1.01507
Q9I6A8	PA0387	0.564172	0.05839	1.23366		0.118943	0.6751	0.170632		-0.445229	0.2372	0.624885
Q9HZI3	PA3023	0.497788	0.007477	2.12627		0.302813	0.06276	1.20232		-0.194974	0.3514	0.454198
Q9I433	phnX PA1311	-1.04071	0.005386	2.26873		-1.02395	0.006182	2.20887		0.0167659	0.9718	0.0124231
Q9HWC9	rpoC PA4269	5.01078	8.786e-07	6.05621		4.62809	1.727e-06	5.76271		-0.382693	0.4385	0.35803
Q9I5V3	cca PA0584	0.09004	0.4788	0.319846		0.0441125	0.7401	0.13071		-0.0459275	0.8642	0.0633857
Q9HVE6	upp PA4646	0.359749	0.01426	1.84588		-0.168332	0.186	0.730487		-0.528081	0.008166	2.08799
P50587	pyrE PA5331	-2.79638	1.055e-07	6.97675		-2.67648	1.653e-07	6.78173		0.119895	0.5579	0.253444
Q9HXY2	uppS PA3652	0.307312	0.03705	1.43121		0.216429	0.1194	0.922996		-0.0908824	0.6706	0.173536
Q9HV66	acsA2 acsB PA4733	-0.0620981	0.7001	0.15484		-0.681359	0.002235	2.65072		-0.619261	0.01365	1.86487
Q9I558	acsA1 PA0887	-2.28287	6.41e-07	6.19314		-2.49155	4.645e-07	6.33301		-0.208683	0.3172	0.498667
Q9I534	dinB PA0923	0.418225	0.2459	0.609241		0.0674482	0.8594	0.0658047		-0.350776	0.5047	0.296967
Q9HUB7	hisI PA5066	-0.299615	0.1343	0.871924		-0.154744	0.4289	0.367644		0.14487	0.6335	0.198253
Q9HZJ5	topA PA3011	3.78234	2.273e-07	6.6434		4.13249	1.653e-07	6.78173		0.350152	0.2198	0.657972
Q9HUJ8	parE PA4967	2.42619	3.142e-06	5.50279		2.46434	3.429e-06	5.46483		0.0381512	0.9294	0.0317973
Q9HUF4	glnE PA5014	2.41065	2.481e-06	5.60537		1.91351	1.287e-05	4.89042		-0.497145	0.0694	1.15864
Q9I463	cobS PA1281	#N/A	#N/A	#N/A		#N/A	#N/A	#N/A		#N/A	#N/A	#N/A
Q9HUE6	selO PA5023	0.358911	0.1138	0.943858		0.424578	0.07079	1.15003		0.065666	0.8881	0.0515381
Q9I636	glcB PA0482	0.512707	0.003756	2.42527		-0.136725	0.3189	0.496345		-0.649432	0.004484	2.34833
Q9I383	selD PA1642	0.771772	0.001341	2.87257		0.822956	0.0009825	3.00767		0.0511839	0.8881	0.0515381
Q9HXV3	ppc PA3687	2.94527	4.752e-07	6.32312		2.2803	2.791e-06	5.55424		-0.664971	0.01729	1.76221
Q9HVC5	prs PA4670	0.083527	0.4656	0.331987		0.27197	0.0355	1.44977		0.188443	0.2297	0.638839
P53593	sucC PA1588	0.318371	0.007005	2.15459		0.23802	0.02773	1.55705		-0.0803512	0.5749	0.240408
Q9S586	gph1 PA0608	#N/A	#N/A	#N/A		#N/A	#N/A	#N/A		#N/A	#N/A	#N/A
Q59636	ndk PA3807	-0.854657	0.0001023	3.99012		-1.19786	1.328e-05	4.8768		-0.343202	0.05012	1.29999
Q9HVA2	ilvC PA4694	0.485417	0.00136	2.86646		0.30907	0.01522	1.81759		-0.176347	0.2266	0.64474
P0DP44	ppk PA5242	3.04039	1.747e-06	5.75771		2.80751	3.572e-06	5.44709		-0.232883	0.498	0.302771
Q9I614	bioD PA0504	0.18448	0.301	0.521434		0.301081	0.1103	0.957424		0.116601	0.6888	0.161907
Q9HT81	engB PA5492	0.283647	0.04928	1.30733		0.0422151	0.7595	0.119472		-0.241431	0.1784	0.748605
Q9HXZ5	eno PA3635	-0.0624015	0.5989	0.222646		0.0432943	0.7247	0.139842		0.105696	0.5535	0.256882
O68799	mobA PA3030	0.571014	0.01576	1.80244		0.291453	0.1609	0.793444		-0.279561	0.3167	0.499352
Q9KGU7	dxs PA4044	1.58947	4.509e-05	4.34592		1.24882	0.0002284	3.6413		-0.340651	0.2153	0.666956
O86062	nudC PA1823	-0.576657	0.00347	2.45967		-0.347682	0.03802	1.41999		0.228974	0.2658	0.575445
Q9I0A4	pheT PA2739	1.879	1.668e-06	5.7778		1.38166	1.436e-05	4.84285		-0.497341	0.02134	1.67081
Q9I0A3	pheS PA2740	0.348985	0.0139	1.85699		0.247585	0.05733	1.24162		-0.101399	0.5749	0.240408
Q9Z9H0	glnD PA3658	3.86508	1.894e-05	4.72262		2.1758	0.0007709	3.113		-1.68928	0.01209	1.91757
Q9HXU0	lysS PA3700	0.508571	0.007595	2.11947		0.184186	0.2386	0.62233		-0.324385	0.1217	0.914709
P20574	trpD PA0650	0.489685	0.01469	1.83298		0.185718	0.28	0.552842		-0.303967	0.1859	0.730721
Q9HWZ6	ppa PA4031	0.269999	0.04138	1.38321		0.059079	0.6285	0.201695		-0.21092	0.1957	0.708409
Q59650	murE PA4417	0.632936	0.000243	3.61439		0.421905	0.002872	2.54182		-0.211031	0.1386	0.858237
Q9KGU6	dxr PA3650	0.46662	0.006561	2.18303		0.514752	0.004142	2.38279		0.0481318	0.8682	0.0613802
Q9HY82	rnt PA3528	-0.708077	0.0008775	3.05675		-0.902465	0.0002168	3.66394		-0.194388	0.3348	0.475215
Q9HV70	panB2 PA4729	0.777728	0.0001102	3.95782		0.469768	0.002463	2.60854		-0.307959	0.05543	1.25626
Q9I3C3	panB1 PA1598	-1.3497	0.0532	1.27409		-0.467919	0.4714	0.32661		0.881776	0.3227	0.491201
Q9I6D1	coaD PA0363	0.719899	0.00191	2.71897		0.679317	0.002784	2.55533		-0.0405816	0.9098	0.0410541
Q9HTN3	dut PA5321	-0.942392	0.003995	2.39848		-1.59197	0.0001991	3.70093		-0.64958	0.06537	1.18462
P34003	aroK PA5039	-0.408585	0.001787	2.74788		-0.0558667	0.5583	0.253132		0.352718	0.01506	1.82218
Q9XCX9	rnc PA0770	-0.407054	0.003726	2.42876		-0.513593	0.001065	2.97265		-0.106538	0.497	0.303644
Q9HX40	thiE PA3976	-0.0380843	0.8307	0.0805558		-0.04574	0.8074	0.0929113		-0.00765564	0.9785	0.00943917
Q9I5Z0	metK PA0546	0.749288	0.01531	1.81502		0.677128	0.02469	1.60748		-0.0721607	0.8988	0.0463369
Q9I2S9	rnhA PA1815	-3.00068	0.0001507	3.82189		-2.78008	0.0002662	3.57479		0.220599	0.7997	0.0970729
Q9HVZ8	mraY PA4415	#N/A	#N/A	#N/A		#N/A	#N/A	#N/A		#N/A	#N/A	#N/A
Q9I4L1	dgt PA1124	0.91742	0.001589	2.79888		0.906225	0.00182	2.73993		-0.011195	0.9736	0.0116194
Q9I471	cobB PA1273	-0.72155	0.07571	1.12085		-1.07744	0.01701	1.7693		-0.35589	0.5295	0.276134
Q9I5A4	ackA PA0836	0.537898	0.0007102	3.14862		0.133962	0.2157	0.66615		-0.403936	0.01382	1.85949
Q9HUM6	purA PA4938	0.518378	0.01478	1.83033		0.462613	0.02513	1.59981		-0.0557656	0.8841	0.0534986
Q9I5U0	murU PA0597	-0.192751	0.1938	0.712646		-0.254643	0.09954	1.002		-0.0618925	0.8325	0.0796158
Q9HZ62	mupP PA3172	-0.304809	0.03183	1.49716		-0.0102104	0.9401	0.0268259		0.294599	0.09071	1.04234
Q9I6F6	PA0335	0.207455	0.07188	1.14339		0.176827	0.1187	0.925549		-0.0306284	0.8968	0.0473044
Q9HU65	glnA PA5119	1.29229	8.112e-05	4.09087		0.732657	0.00267	2.57349		-0.559631	0.03271	1.48532
Q9HT84	dgcP PA5487	1.25278	7.482e-06	5.12598		1.26815	8.157e-06	5.08847		0.0153701	0.9447	0.0247061
Q9HXI4	suhB PA3818	-2.50764	9.541e-08	7.02041		-2.72687	7.306e-08	7.13632		-0.21923	0.1776	0.750557
Q9HY23	dgkA PA3603	#N/A	#N/A	#N/A		#N/A	#N/A	#N/A		#N/A	#N/A	#N/A
Q9I0K4	PA2634	1.35597	3.144e-05	4.50252		-1.56996	1.392e-05	4.85636		-2.92593	2.923e-06	5.53417
P09785	phnA trpE PA1001	-3.54876	9.368e-07	6.02835		-1.35584	0.0004795	3.31921		2.19293	0.0001591	3.79833
P20580	trpE PA0609	0.654041	0.006733	2.17179		0.471812	0.03113	1.50682		-0.18223	0.5224	0.281997
Q51424	ruvC PA0965	-0.337725	0.1091	0.962175		-0.355092	0.09691	1.01363		-0.0173667	0.9607	0.0174122
Q51455	cheY PA1456	0.157883	0.3783	0.422164		0.0108719	0.9561	0.0194967		-0.147011	0.5934	0.226652
P38100	carB PA4756	2.7741	3.672e-07	6.4351		2.30324	1.395e-06	5.85543		-0.470861	0.04642	1.33329
Q9HWI0	ddlA PA4201	-0.0382219	0.6985	0.155834		-0.191776	0.07245	1.13996		-0.153554	0.2584	0.587707
Q9LCT6	ddlB PA4410	-1.67808	4.978e-07	6.30295		-1.80261	3.958e-07	6.40252		-0.124527	0.4071	0.390299
Q9HWX4	ribB PA4054	0.547562	0.002017	2.69529		0.00137729	0.9931	0.00300702		-0.546184	0.008486	2.0713
Q51375	leuB PA3118	0.123576	0.1944	0.711304		0.316656	0.007212	2.14194		0.193079	0.1297	0.88706
Q9HUV8	purD PA4855	0.903458	7.519e-05	4.12384		0.6248	0.0008054	3.09399		-0.278658	0.1021	0.990974
Q9I697	gshB PA0407	-0.116314	0.2225	0.65267		-0.166192	0.09716	1.01251		-0.0498772	0.7683	0.114469
Q9I7C0	gmhB PA0006	0.0258534	0.8824	0.0543345		0.27725	0.1285	0.891097		0.251397	0.2964	0.528122
Q9HUF7	rfaP waaP PA5009	1.4144	0.000276	3.55909		1.61579	0.0001325	3.87778		0.201393	0.5791	0.237246
Q9HUL9	miaA PA4945	-0.209239	0.1488	0.827397		-0.146731	0.3035	0.517841		0.0625086	0.8207	0.0858156
Q9HUW9	PA4841	-0.0552697	0.6795	0.167811		0.0354618	0.8017	0.0959881		0.0907315	0.6763	0.169861
Q51416	amiB PA3365	#N/A	#N/A	#N/A		#N/A	#N/A	#N/A		#N/A	#N/A	#N/A
Q9HTN4	coaC coaBC PA5320	0.255195	0.1032	0.98632		0.35541	0.03471	1.45955		0.100214	0.679	0.16813
Cu cofactor
Q9I2N9	PA1856	#N/A	#N/A	#N/A		#N/A	#N/A	#N/A		#N/A	#N/A	#N/A
Q9HWP8	PA4133	#N/A	#N/A	#N/A		#N/A	#N/A	#N/A		#N/A	#N/A	#N/A
Q9I3G0	ccoN2 PA1557	#N/A	#N/A	#N/A		#N/A	#N/A	#N/A		#N/A	#N/A	#N/A
Q9I3G3	ccoN1 PA1554	3.86079	1.446e-07	6.83983		3.90961	1.653e-07	6.78173		0.0488146	0.9083	0.0417707
P33663	PA4543	-0.564622	0.002012	2.69637		-0.314256	0.03552	1.44953		0.250366	0.1662	0.779369
Q9I426	cyoB PA1318	1.59329	0.03721	1.42934		1.6421	0.03413	1.46686		0.0488146	0.9687	0.0138107
Q9I727	coxB PA0105	1.84048	0.006028	2.21983		1.27975	0.03303	1.48109		-0.560734	0.4635	0.33395
Co cofactor
Q9HUL4	queG PA4950	#N/A	#N/A	#N/A		#N/A	#N/A	#N/A		#N/A	#N/A	#N/A
P07874	algA pmi PA3551	#N/A	#N/A	#N/A		#N/A	#N/A	#N/A		#N/A	#N/A	#N/A
Q9HXY1	map PA3657	-0.10611	0.5269	0.278272		-0.03762	0.8329	0.0794071		0.0684905	0.8426	0.0743785
Q9I095	map PA2748	#N/A	#N/A	#N/A		#N/A	#N/A	#N/A		#N/A	#N/A	#N/A
Q9I5T1	rpe PA0607	0.0529684	0.7092	0.149231		0.00848078	0.9565	0.019315		-0.0444876	0.8837	0.0536951
Q9I6P6	quiC1 PA0242	#N/A	#N/A	#N/A		#N/A	#N/A	#N/A		#N/A	#N/A	#N/A
Q9HX03	eutB PA4024	0.530212	0.01301	1.88572		-0.857361	0.001054	2.97716		-1.38757	0.0003446	3.46268
Q9HT76	nrdJa PA5497	1.48742	3.957e-05	4.40263		1.12451	0.0002574	3.58939		-0.362912	0.1495	0.825359
Q9HX02	eutC PA4025	-1.49386	6.726e-05	4.17224		-2.68308	1.794e-06	5.74618		-1.18921	0.001609	2.79344
Ca cofactor
Q03023	aprA PA1249	2.0187	0.0002911	3.53596		0.0342551	0.9256	0.0335767		-1.98444	0.00177	2.75203
Q9HYC5	tse3 PA3484	-1.42808	5.826e-06	5.23463		-1.9629	9.479e-07	6.02324		-0.534824	0.01084	1.96497
P14756	lasB PA3724	2.0529	8.102e-06	5.09141		0.72851	0.00502	2.2993		-1.32439	0.0008604	3.0653
P51691	atsA PA0183	-0.495117	0.175	0.756962		0.415838	0.2523	0.598083		0.910955	0.06806	1.16711
P26876	lip lipA PA2862	#N/A	#N/A	#N/A		#N/A	#N/A	#N/A		#N/A	#N/A	#N/A
Q9I2K4	PA1893	-1.17266	5.531e-05	4.2572		-0.401292	0.02381	1.62324		0.771367	0.003515	2.45407
Q9I6I6	PA0305	-1.31269	8.969e-06	5.04726		-1.36144	8.447e-06	5.0733		-0.0487538	0.8612	0.064896
Q9I2A2	fahA PA2008	-0.540697	0.02502	1.60171		-0.316373	0.1494	0.825649		0.224324	0.4615	0.335828
Q9I5Y8	tktA PA0548	1.63913	1.114e-05	4.95311		1.46433	2.697e-05	4.56912		-0.174797	0.4732	0.324955
Q9HYL2	nosZ PA3392	4.23798	7.733e-08	7.11165		1.5647	4.46e-05	4.35067		-2.67327	1.136e-05	4.94462
Q9HUR2	mdlC PA4901	#N/A	#N/A	#N/A		#N/A	#N/A	#N/A		#N/A	#N/A	#N/A
